# Evolution of Single Gyroid Photonic Crystals in Bird Feathers

**DOI:** 10.1101/2020.08.27.271213

**Authors:** Vinodkumar Saranathan, Suresh Narayanan, Alec Sandy, Eric R. Dufresne, Richard O. Prum

## Abstract

Vivid, saturated structural colors are conspicuous and important features of many animals. A rich diversity of three-dimensional periodic photonic nanostructures is found in the chitinaceous exoskeletons of invertebrates. Three-dimensional photonic nanostructures have been described in bird feathers, but they are typically quasi-ordered. Here, we report bi-continuous single gyroid β-keratin and air photonic crystal networks in the feather barbs of blue-winged leafbirds *(Chloropsis cochinchinensis sensu lato)*, which have evolved from ancestral quasi-ordered channel-type nanostructures. Self-assembled avian photonic crystals may serve as inspiration for multi-functional applications, as they suggest efficient, alternative routes to single gyroid synthesis at optical length-scales, which has been experimentally elusive.
