## Supplementary Dataset 1 for "Evolution of Single Gyroid Photonic Crystals in Bird Feathers"

### Sheet: Dataset.S1
Sl. No.	Genus	species	Plumage patch‡	Museum Catalog No.	Locality	Date	No. of spectra**	Observed hue/primary optical peak position, lpk (nm)			Saturation/ Primary optical peak width, FWHM (nm)			Optical bandwidth, Dl/lpk			Estimated average /effective refractive index†, navg	b-keratin volume /fill-fraction†, f	No. of profiles	Primary SAXS structural peak, qpk (nm-1)			Primary SAXS peak width, Dq (nm-1)			SAXS bandwidth, Dq/qpk			Coherence length* (2p/Dq), x (mm)				Nanostructural diagnosis
								mean		s.e.m.	mean		s.e.m.	mean		s.e.m.				mean		s.e.m.	mean		s.e.m.	mean		s.e.m.	mean		s.e.m.
	Family: Irenidae
1	Irena	c. cyanogastra	shining blue head	YPM 48232 M	Balasi, Luzon, Phlippines	1955-05-02	Not measured												2	0.037056	±	5e-06	0.01016	±	7.7e-05	0.27418	±	0.0021149	0.61846	±	0.0046871		channel-type	channel
2	Irena	c. cyanogastra	navy blue belly	YPM 48232 M	Balasi, Luzon, Phlippines	1955-05-02	Not measured												2	0.037202	±	6.5e-06	0.010284	±	1.6e-05	0.27643	±	0.00038178	0.61097	±	0.00095055		channel-type	channel
3	Irena	puella tweeddalei	royal blue back	YPM73844	Palawan island, Philippines	No data	see SI Ref. 2)												see SI Ref. 2)														channel-type	channel
4	Irena	puella tweeddalei	dark turquoise blue back	YPM 73852 F	Brooke's Point, Palawan island, Philippines	1958-03-27	see SI Ref. 2)												see SI Ref. 2)														channel-type	channel
	Family: Chloropseidae
5	Chloropsis	a. aurifrons	blue epaulet	YPM 64225 M	Ban Pa Tong, Siam	1954-12-03	3	536.442	±	4.1592	94.1421	±	2.4582	0.17558	±	0.0058111	1.21212	0.363428	2	0.0283945	±	2.15e-05	0.00425725	±	5.35e-06	0.149932	±	0.000301944	1.47588	±	0.00185471		transitional	I4132
6	Chloropsis	a. aurifrons	green back	YPM 64225 M	Ban Pa Tong, Siam	1954-12-03	3	562.255	±	0.35083	79.4154	±	1.0704	0.14124	±	0.0018182	1.28797	0.495735	2	0.028786	±	9.55e-05	0.0042541	±	0.0001069	0.1478	±	0.0042039	1.4779	±	0.037138		transitional	I4132
7	Chloropsis	c. cochinchinensis	blue epaulet	ZRC 3.15355 M	Tamamari, E. Java	1916-01-14	2	530.473	±	0.03175	85.7643	±	0.2721	0.16168	±	0.00050326	1.18127	0.309768	1	0.027983			0.0033804			0.1208			1.8587				SG (I4132)	I4132
8	Chloropsis	c. cochinchinensis	green back	ZRC 3.15355 M	Tamamari, E. Java	1916-01-14	2	554.354	±	0.45585	84.3124	±	0.60815	0.15209	±	0.00097198	1.20021	0.342694	2	0.027207	±	0.0006175	0.0034113	±	0.00010705	0.12536	±	0.0010895	1.8437	±	0.057859		SG (I4132)	I4132
9	Chloropsis	cochinchinensis kinabaluensis	blue epaulet	ZRC 3.15484 M	Mt. Kinabalu, Borneo	1925-04-21	2	494.816	±	3.3327	88.0787	±	2.2728	0.17798	±	0.0033945	1.16002	0.272926	3	0.02946	±	0.00011717	0.0040522	±	0.00032386	0.13764	±	0.011567	1.5699	±	0.12097		SG (I4132)	I4132
10	Chloropsis	cochinchinensis kinabaluensis	green back	ZRC 3.15484 M	Mt. Kinabalu, Borneo	1925-04-21	2	551.309	±	0.57615	71.2996	±	2.2947	0.12933	±	0.0042975	1.22723	0.389737	3	0.027973	±	8.775e-05	0.0034474	±	0.00010961	0.12326	±	0.0042097	1.8263	±	0.058881		SG (I4132)	channel3
11	Chloropsis	cochinchinensis kinneari	iridescent blue epaulet	YPM 38009 M	Sagaing Division, Burma	1955-12-19	2	517.291	±	2.55341	92.3194	±	0.90544	0.178465	±	0.00141885	1.18966	0.324354	12	0.0289001	±	0.000142322	0.00305942	±	0.000186042	0.105854	±	0.00636802	2.13197	±	0.119371		SG (I4132)	channel3
12	Chloropsis	cochinchinensis kinneari	yellow throat	YPM 38009 M	Sagaing Division, Burma	1955-12-19	3	564.026	±	0.80126	88.291	±	5.6261	0.15656	±	0.010191	1.21449	0.367555	3	0.0270587	±	0.000341189	0.00371493	±	0.000349029	0.137231	±	0.0125236	1.72494	±	0.178864		SG (I4132)	channel3
13	Chloropsis	cochinchinensis kinneari	green back	YPM 38009 M	Sagaing Division, Burma	1955-12-19	Not measured												3	0.0273113	±	0.000164266	0.00300057	±	0.000268344	0.109855	±	0.00979603	2.13068	±	0.205378		SG (I4132)	channel3
14	Chloropsis	cochinchinensis kinneari	blue epaulet	YPM 38008 F	Hambi, Burma	1955-12-19	1	537.903			96.4576			0.17932			1.20599	0.352745	3	0.028174	±	0.000157513	0.0028868	±	0.000245956	0.102383	±	0.00817709	2.20638	±	0.175369		SG (I4132)	channel3
15	Chloropsis	cochinchinensis kinneari	green back	YPM 38008 F	Hambi, Burma	1955-12-19	3	545.753	±	0.63094	83.9195	±	1.426	0.15376	±	0.002438	1.19433	0.332464	3	0.0275003	±	0.000419103	0.00318577	±	0.000116508	0.115961	±	0.0053141	1.97738	±	0.0699618		SG (I4132)	channel3
16	Chloropsis	cochinchinensis moluccensis	blue epaulet	ZRC 3.5407 M	Negeri Sembilan, Malaysia	1909-09-13	2	522.246	±	2.0131	83.2185	±	1.6185	0.15936	±	0.0037133																	Not assayed	channel3
17	Chloropsis	cochinchinensis moluccensis	green back	ZRC 3.5407 M	Negeri Sembilan, Malaysia	1909-09-13	2	560.734	±	0.67025	70.947	±	0.86955	0.12653	±	0.001702	1.22594	0.387493	2	0.027474	±	0.000274	0.0028068	±	0.0005969	0.10196	±	0.020709	2.3446	±	0.49861		SG (I4132)	channel
18	Chloropsis	cochinchinensis viridinucha	blue epaulet	ZRC 3.15481	Berami, Borneo	29-Jan-1923	1	489.862			95.1501			0.19424			1.17835	0.304698	2	0.030228	±	6.15e-05	0.0038589	±	9.63e-05	0.12765	±	0.002926	1.6292	±	0.040658		SG (I4132)	I4132
19	Chloropsis	cochinchinensis viridinucha	green back	ZRC 3.15481	Berami, Borneo	29-Jan-1923	1	535.641			84.4026			0.15757			1.19248	0.329242	2	0.027976	±	0.000169	0.003961	±	0.0006086	0.14146	±	0.0209	1.6246	±	0.24962		SG (I4132)	I4132
20	Chloropsis	cyanopogon septentrionalis	blue face stripe	ZRC 3.15474	Grabri Siam, Bangkok	10-Jan-1918	1	417.989			109.325			0.26155																			Not assayed	Not assayed
21	Chloropsis	cyanopogon septentrionalis	green back	ZRC 3.15474	Grabri Siam, Bangkok	10-Jan-1918	1	545.962			82.0198			0.15023			1.25342	0.435431	2	0.02885	±	0.0001465	0.0049584	±	0.00021495	0.17184	±	0.0065781	1.2696	±	0.055035		transitional	I4132
22	Chloropsis	c. cyanopogon	blue face stripe	ZRC 3.15429 M	M. Sandakan, Bettotan, Borneo	20-Aug-1927	1	467.515			100.757			0.21552			1.17538	0.299543	2	0.031593	±	0.0001675	0.0060594	±	0.0002017	0.19176	±	0.0053675	1.0381	±	0.034555		transitional	Not assayed
23	Chloropsis	c. cyanopogon	green back	ZRC 3.15429 M	M. Sandakan, Bettotan, Borneo	20-Aug-1927	2	553.237	±	1.5383	71.3577	±	2.7526	0.12897	±	0.0046169	1.28285	0.486803	2	0.029139	±	1.25e-05	0.0050524	±	0.00010175	0.17338	±	0.0034174	1.2441	±	0.025056		transitional	channel3
24	Chloropsis	flavipennis	green back	YPM 97084 M	Agusan del Norte Province, Philippines	14-Apr-1963	see SI Ref. 2)												see SI Ref. 2)														channel-type
25	Chloropsis	h. hardwickii	blue epaulet	YPM 64256 M	Khuntan, Siam	1952-10-21	3	533.262	±	0.81114	100.879	±	0.19391	0.18917	±	0.00030852	1.21171	0.362702	2	0.028554	±	0.0002165	0.004694	±	4e-06	0.1644	±	0.0011064	1.3386	±	0.0011407		transitional	I4132
26	Chloropsis	h. hardwickii	green back	YPM 64256 M	Khuntan, Siam	1952-10-21	3	559.94	±	1.1327	89.9188	±	1.0289	0.16058	±	0.0016898	1.31136	0.536582	2	0.02943	±	0.0002185	0.0049575	±	2.355e-05	0.16845	±	0.00045042	1.2675	±	0.0060209		transitional	I4132
27	Chloropsis	hardwickii melliana	shining blue epaulet	YPM 15947 M	Ahch’ung, Hainan, China	Mar 1900	Not measured												2	0.030304	±	0.0002555	0.005504	±	0.0001299	0.18167	±	0.0058182	1.1422	±	0.026957		transitional	channel
28	Chloropsis	hardwickii melliana	green back	YPM 15947 M	Ahch’ung, Hainan, China	Mar 1900	Not measured												2	0.02798	±	0.0002555	0.0049566	±	0.000234	0.17708	±	0.006746	1.2705	±	0.059979		transitional	channel3
29	Chloropsis	jerdoni	turquoise throat	ZRC 3.15503	Colombo, Ceylon	No data	2	455.019	±	1.6818	107.212	±	0.5588	0.23562	±	0.00035721	1.03587	0.0602588	2	0.028608	±	0.000318	0.0042778	±	5.485e-05	0.14953	±	0.00025515	1.469	±	0.018835		transitional	channel3
30	Chloropsis	jerdoni	green back	ZRC 3.15503	Colombo, Ceylon	No data	2	547.555	±	0.28795	80.6766	±	0.8306	0.14734	±	0.0015944	1.239	0.410264	2	0.028435	±	2.45e-05	0.0042558	±	1.73e-05	0.14966	±	0.00047944	1.4764	±	0.0060017		transitional	channel3
31	Chloropsis	media	blue epaulet	ZRC 3.15516 M	Negeri Goeneng, Sumatra	10-Jun-1938	2	510.076	±	0.4191	97.5803	±	1.7406	0.1913	±	0.0032552	1.20574	0.352319	2	0.029705	±	0.0003005	0.0051929	±	0.00029405	0.17474	±	0.0081315	1.2138	±	0.068733		transitional	Not assayed
32	Chloropsis	media	green back	ZRC 3.15516 M	Negeri Goeneng, Sumatra	10-Jun-1938	2	563.654	±	0.723	82.459	±	1.1289	0.14629	±	0.0018152	1.28929	0.49804	2	0.028744	±	8.7e-05	0.0049105	±	0.00012435	0.17085	±	0.0048432	1.2803	±	0.032422		transitional	channel3
33	Chloropsis	palawanensis	deep blue covert/epaulet	YPM 73810 M	Brooke’s Pt, Palawan	1958-03-31	Not measured												2	0.031477	±	0.000898	0.008394	±	2.935e-05	0.26686	±	0.0066808	0.74855	±	0.0026173		channel-type	channel4
34	Chloropsis	palawanensis	deep blue covert/epaulet	ZRC 3.15519 F	Puerto Princesa, Palawan	1921-10-15	1	444.918			174.052			0.3912			1.21915	0.375665	2	0.034434	±	0.000745	0.0094013	±	0.00073865	0.27269	±	0.015551	0.67248	±	0.052836		channel-type	channel4
35	Chloropsis	palawanensis	green back	ZRC 3.15519 F	Puerto Princesa, Palawan	1921-10-15	2	547.948	±	1.0614	72.6809	±	1.1114	0.13265	±	0.0022853	1.23714	0.407023	2	0.028372	±	8e-05	0.0046242	±	8.695e-05	0.163	±	0.0035242	1.3592	±	0.025558		transitional	channel3
36	Chloropsis	sonnerati zosterops	green back	YPM 46958 M	KaoChong, Trang Pen. Siam	1953-08-13	3	547.294	±	1.6496	77.7461	±	0.52916	0.14205	±	0.00065872	1.26197	0.450346	2	0.028976	±	8.45e-05	0.0046049	±	0.00013855	0.15894	±	0.0052451	1.3657	±	0.041091		transitional	channel3
37	Chloropsis	venusta	deep blue throat	ZRC 3.15650 M	Siolah Pass, Korinchi, Sumatra	1910-11-15	1	417.298			92.3329			0.22126																			Not assayed	I4132
38	Chloropsis	venusta	green back	ZRC 3.15650 M	Siolah Pass, Korinchi, Sumatra	1910-11-15	2	555.756	±	1.0233	79.1761	±	0.51325	0.14246	±	0.00066121	1.28325	0.487501	2	0.029016	±	0.000233	0.0052871	±	0.000137	0.18219	±	0.0032586	1.1892	±	0.030815		transitional	I4132
Abbreviations: M – male, F – female, SG – single gyroid, s.e.m – standard error of the mean
†Effective or average refractive index (navg) and b-keratin volume or fill fraction (f) estimated using Bragg's Law and Maxwell-Garnett effective medium approximation theory
*Spatial coherence lengths estimated from the full widths at half-maximum (FWHM) of PearsonVII fits to the first-order SAXS peaks
**Normal-incidence reflection spectra collected by a bifurcated probe
